# Spatial atlas of gut-draining lymph nodes reveals the developmental organization of intestinal tolerance and immunity

**DOI:** 10.64898/2026.11.16.767093

**Authors:** Yun Lo, Priyanka Lakhiani, Anushka Yadav, Vanja Cabric, Greyson Feather, Ash Binoy, Yoselin A. Paucar Iza, Yollanda Parisotto, Tilman Hoelting, Gayathri Shibu, Tyler Park, Chrysothemis C. Brown

**Author notes:** These authors contributed equally to this work (Yun Lo, Priyanka Lakhiani, Anushka Yadav). Corresponding author. (C.C.B.).

## Abstract

Early life offers a window to establish lasting tolerance to dietary and commensal microbial antigens. How developing gut lymph nodes balance tolerance and immunity remains unclear. Using spatial transcriptomics, we map small intestine- and colon-draining nodes during weaning and adulthood, resolving rare immune and stromal populations and their niches, including Thetis cells (TCs), an antigen-presenting lineage critical for intestinal tolerance. We uncover a peri-weaning subcapsular compartment enriched for TC I but depleted of classical antigen-relaying macrophages, coincident with attenuated follicular responses. Peri-weaning colonic nodes are hubs of T cell activation enriched for peripherally-induced regulatory T (pTreg) cell responses. We resolve distinct classical dendritic cell (cDC) and TC niches, including a pTreg-associated niche shared by TC IV and CCR7⁺ cDC2. We further characterize a distinct population of intestinal tissue TCs, and establish TC migration to draining lymph nodes. Together, our atlas provides a framework for understanding how the timing of intestinal antigen exposure intersects with developing lymph node niches to shape tolerance or immunity.
