## Supplementary Table 2 for "Spatial atlas of gut-draining lymph nodes reveals the developmental organization of intestinal tolerance and immunity"

### Sheet: Sheet1
Supplementary Table 2
Antigen	Fluorochrome	Clone	Company	Catalog #	Dilution
B220	Brilliant UltraViolet 737	RA3-6B2	BD Biosciences	612838	1/600
B220	Biotinylated	RA3-6B2	BioLegend	103204	1/200
CCR6	Brilliant Violet 785	29-2L17	BioLegend	129823	1/300
CCR6	Alexa Fluor 647	140706	BD Biosciences	557976	1/200
CCR6	PE-Dazzle594	29-2L17	BioLegend	129822	1/200
CCR7	Alexa Fluor 488	4B12	BioLegend	120110	1/100
CCR7	PE-Cy7	4B12	BioLegend	120123	1/100
CD1d	FITC	1B1	BioLegend	123508	1/400
CD11b	Brilliant UltraViolet 395	M1/70	BD Biosciences	563553	1/1000
CD11b	Brilliant Violet 605	M1/70	BioLegend	101257	1/200
CD11c	APC-Cy7	N418	BioLegend	117323	1/200
CD19	Brilliant UltraViolet 737	1D3	BD Biosciences	612781	1/800
CD19	Brilliant Violet 421	6D5	BioLegend	115549	1/400
CD19	Biotinylated	6D5	BioLegend	115504	1/200
CD45	Brilliant Violet 510	30-F11	BioLegend	103138	1/2000
CD45	Brilliant Violet 570	30-F11	BioLegend	103136	1/600
CD88	Brilliant Violet 421	20/70	BD Biosciences	743769	1/400
CD88	PerCP-Cy5.5	20/70	BioLegend	135813	1/100
CD88	PE-Cy7	20/70	Biolegend	135810	1/200
CD103	PE	M290	BD Pharmigen	557495	1/300
Clec10a	PE-Cy7	LOM-14	BioLegend	145706	1/200
CXCR4	APC-Cy7	L276F12	BioLegend	146523	1/100
CXCR6	PE	SA051D1	BioLegend	151104	1/200
CXCR6	Alexa Fluor 647	SA051D1	BioLegend	151115	1/200
EpCAM	Brilliant Violet 605	G8.8	BioLegend	118227	1/200
EpCAM	Brilliant Violet 650	G8.8	BioLegend	118241	1/200
Ly6C	Brilliant Violet 711	HK1.4	BioLegend	128037	1/800
Ly6C	APC-e780	HK1.4	ThermoFisher	47-5932-82	1/400
Ly6C/Ly6G	eFluor 450	RB6-8C5	ThermoFisher	48-5931-80	1/200
Ly6G	Biotinylated	1A8	BioLegend	127604	1/200
MHC Class II (I-A/I-E)	Brilliant Violet 480	M5/114.15.2	BD Biosciences	566086	1/800
MHC Class II (I-A/I-E)	Brilliant UltraViolet 563	M5/114.15.2	BD Biosciences	748846	1/1500
MHC Class II (I-A/I-E)	Alexa Fluor 700	M5/114.15.2	BioLegend	107622	1/3000
NCAM-1	Brilliant UltraViolet 661	809220	BD Biosciences	750021	1/100
Neuropilin-1	Brilliant Violet 421	3 E 12	BioLegend	145209	1/400
NK1.1	eFluor 450	PK136	ThermoFisher	48-5941-82	1/400
NK1.1	Biotinylated	PK136	BioLegend	108704	1/200
PD1	Brilliant Violet 785	29F.1A12	BioLegend	135225	1/400
RORgt	PE-C594	Q31-378	BD Biosciences	562684	1/400
SiglecF	Brilliant Violet 421	E50-2440	BD Biosciences	562681	1/400
SiglecF	PE-Cy7	S17007L	BioLegend	155527	1/500
TCR b	APC-Cy7	H57-597	BioLegend	109220	1/400
TCR b	Alexa Fluor 700	H57-597	ThermoFisher	56-5961-82	1/300
TCR b	Biotinylated	H57-597	BioLegend	109204	1/200
TCR gd	Biotinylated	UC7-13D5	ThermoFisher	13-5811-85	1/200
TCR gd	Brilliant Violet 421	GL3	BioLegend	118119	1/400
XCR1	Brilliant Violet 650	ZET	BioLegend	148220	1/200
