## Supplementary Table 1 for "Spatial atlas of gut-draining lymph nodes reveals the developmental organization of intestinal tolerance and immunity"

### Sheet: Supplementary table_1
Gen
Fabp5
Nccrp1
Eomes
S100a4
Pou2f3
Ifnl2
Il3ra
Clu
Tbc1d4
Il23r
Ccr1
Cd9
Bcl11a
Nts
Ccr2
Cd3g
Ccl9
Bach2
Ldb2
Ccl3
Ifit1
C4b
Wfdc17
Stat4
Klrb1
Dcn
Cd8a
Tagln
Il21
Irf4
Fgfbp3
Sox8
Mki67
Lgr5
Ighg2c
Itgb8
Socs2
Cd207
Adgre4
Vsir
Serpinh1
Acta2
Cd300c
Tnf
Tlr3
Ccl4
Gzma
Cd74
Pdcd1lg2
Il1a
Has2
Pou6f1
Il13
Prdm16
Ncam1
Asap1
Iglc3
Icos
Cd69
Timd4
Ly6c2
Ly6c1
Chga
Ltb4r1
Lyz1
Ifit3
Trbc2
Fcer1g
Plek
Stmn1
Pafah1b3
Bmp2k
Tox2
Arhgap28
Ctla2a
Gyg
Mafb
Cebpb
Zmynd15
Ccr8
Cdx1
Cldn5
Id2
Maf
Ccl2
Itgae
Il1r1
Il17rb
Ccr4
Havcr2
Kit
Entpd1
Itgav
Tnfsf11
Rorc
Cd19
Derl3
Ssr4
Flt4
Rtp4
Itga1
Pdcd1
Top2a
Penk
Aldh1a2
Pdpn
Bcl2l14
Ralgps2
Xbp1
Cxcl9
Nostrin
Satb1
Itga4
Csmd1
Il21r
Nrn1
Ppp1r14a
Cdh2
Il1b
Ccr3
S100a6
Csf1r
Il10
Rag1
Cd163
Ace
Csf1
1700019D03Rik
Ncoa1
Tcrg-C1
Wdfy4
Ifit3b
Cd45.2
S100a10
Nrp2
Fas
Muc2
Aebp1
Ccr6
Cd40
Spns3
Nlrc5
Il22
Dapl1
Apol7c
Fasl
Sdc1
Il10ra
Col6a3
Cldn7
Lyz2
Cd209e
Adcy6
Cd36
Cebpd
Il1f9
Mmp9
Ifng
Ifngr1
Ccl20
Nrxn1
Tcf4
Laptm4b
Stap1
Cd34
Tctex1d2
Il15
Tnni2
Runx3
Zbtb46
Col6a2
C5ar1
Spi1
Bgn
Il22ra2
Cxcr6
Myl9
Ighg1
Cd45.1
Bcl6
Cadm2
Cadm1
Xcl1
Cd80
Lingo2
Tnfrsf11a
Ccl7
Slamf9
Igha
Pxdc1
H2-M2
Ifnar1
Cxcl5
Ptgds
Cd55
Ccr5
Cd79b
Il4
Ms4a1
Ikzf3
Vim
Ccl8
Sell
Prox1
Ctla4
Scml4
Dpt
Tnfrsf4
Actn1
Sparc
Cd24a
Cd247
Txndc17
Plbd1
Cd79a
Irf8
Jchain
Cd209b
Emcn
Fcgr1
Haus8
Irf7
Mlana
Src
Ubd
Spint2
Tigit
Lpl
Tgfb1
Cd81
Rgs5
Ly6d
Ccl28
Marco
Zbtb16
Mzb1
C1qa
S100a9
Cd8b1
Ctnnd2
Csf3r
Fcer1a
Il6st
Vegfa
Cxcr1
Nrg1
Areg
Samd3
Ms4a6c
Csf2
Nr4a1
Dtx1
Cxcl1
Stat1
Tgfbi
Cxcl10
Stat3
Cd274
Twist2
Stat5a
Nsmce3
Ncr1
Klra1
Thy1
Art3
Klrk1
Tnfsf8
Gpr183
Il6
Cd40lg
Oasl2
Cd33
Ceacam1
Egr2
Pdgfra
Gria3
Grm7
Ccl19
Il2ra
Cdh5
Tnfrsf17
Cxcl14
Stat6
Lyve1
Col17a1
Hist1h1b
Syt1
Cyp1b1
Prkcb
Grin2c
Eno3
Il23a
Cd4
Cd209a
Nt5e
Foxp3
Klra7
Siglecg
Pglyrp1
Thy1.2_WT
Ccl22
Fn1
Klrg1
Synpo2
Cpe
Trbc1
Cxcr5
Cxcl16
Flt3
Tnip3
Cd3d
Alox5ap
Isg15
Tnfaip2
Atp1b1
Il15ra
Nudt17
Izumo1r
Rab7b
Siglec1
Itgb6
Il18
Naaa
Ttc39a
Cxcr2
Clec10a
Tbx21
Siglecf
Cxcr4
Mgl2
Spib
Dscam
Slpi
Bmp4
Fscn1
Cyp4f16
Ighd
Mgp
Ctss
Cr2
Icam1
Il18r1
Gpm6b
Mmrn1
Ccl6
Il2rb
Hk2
Ccl21a
Fkbp11
Sirpa
Ccl11
Trp63
Itgam
Snn
Zeb2
S100a8
Cd244a
Clec9a
Cst7
Serpinb9
Mpo
Ifnb1
Kif21a
Rsad2
Gclc
Csf2rb
Tnfrsf11b
Cd7
Vcam1
Cfb
Cacna1e
Il17a
Capsl
Gata2
Aire
Car2
Ahcyl2
Prss32
Igf1r
Ppp1r1a
Cd27
Clec12a
Itgax
Gcsam
Dnase1l3
Adam23
C3
Pigr
Trbv4
Marcksl1
Tgfb2
Trem3
Ets1
Dab2
Cxcl12
Cldn11
Isg20
Il1r2
Prf1
Ikzf1
Ppt1
Ifit2
Cma1
Mgll
Ccl17
Ly75
Cd44
Vwf
Gata3
Asprv1
Xcr1
Folr2
Psmb8
Gzmb
Lad1
Fxyd2
Clec4a4
Cd200r1
Lum
Batf3
Col6a1
Nbl1
Emb
Fosl2
Cfp
Myh11
Cd3e
Marcks
Dscaml1
Il4i1
Odc1
Cxcl13
Nkg7
Nrgn
S1pr1
Pmel
Cd63
Slamf6
Cd200
Nfkb1
Etv3
Il12b
Dlgap1
Ikzf2
Klra6
Ifi27l2a
Hif1a
Ifi205
Ccr9
Tcf7
Tnni1
Pecam1
Siglech
Il2
Rora
Lef1
Dbn1
Zdhhc14
Epcam
Il5
Ube2c
Cx3cr1
Cebpa
Cd38
Rgmb
Ighg3
Cd1d1
Tnfrsf25
Cd86
Trdc
